# Fake IDs? Widespread misannotation of DNA Transposons as a General Transcription Factor

**DOI:** 10.1101/2022.11.24.517799

**Authors:** Nozhat T. Hassan, David L. Adelson

## Abstract

The annotation of transposable elements (TEs) is a critical part of our understanding of genomes, however, the accuracy of annotation pipelines remains an issue as TEs are frequently underestimated or misannotated. We report the General Transcription Factor II-I Repeat Domain-Containing Protein 2 (GTF2IRD2) was used to erroneously annotate DNA transposons in a variety of non-mammalian species as GTF2IRD2 contains a 3’ fused hAT transposase domain. This study emphasises that the misannotation of TEs as *trans-*regulatory elements, such as transcription factors, can lead to errors in phylogenetic trees based on orthologs and to significant wasted time for investigators interested in gene regulation and characterising non-mammalian genomes.
