## Supplementary material for "Fake IDs? Widespread misannotation of DNA Transposons as a General Transcription Factor": bird_mammal_PWA.csv

#
#
#	Percent	Identity	Matrix	-	created	by	Clustal2.1
#
#
			Antrostomus_carolinensis	Phasianus_colchicus	Camarhynchus_parvulus	Pterocles_gutturalis	Calypte_anna	Haliaeetus_leucocephalus	Aptenodytes_forsteri	Condylura_cristata	Vulpes_lagopus	Rhinolophus_ferrumequinum	Bos_taurus	Monodon_monoceros	Mus_caroli	Mesocricetus_auratus
	1:	Antrostomus_carolinensis	100	86.5	86.08	86.96	88.41	89.81	89.71	24.65	25.41	25.54	24.84	24.9	22.88	23.78
	2:	Phasianus_colchicus	86.5	100	90.52	91.07	91.04	93.37	92.9	23.64	24.22	24.45	23.93	24.1	22.3	22.81
	3:	Camarhynchus_parvulus	86.08	90.52	100	91.41	92.34	93.73	94.11	24.16	24.4	24.76	24.58	25	22.92	23.44
	4:	Pterocles_gutturalis	86.96	91.07	91.41	100	92.02	95.03	94.67	23.25	23.84	23.84	23.31	23.49	21.6	22.4
	5:	Calypte_anna	88.41	91.04	92.34	92.02	100	94.69	94.98	23.85	24.32	24.32	24.15	24.44	22.3	23.37
	6:	Haliaeetus_leucocephalus	89.81	93.37	93.73	95.03	94.69	100	97.03	23.89	24.36	24.48	24.19	24.36	22.44	23.19
	7:	Aptenodytes_forsteri	89.71	92.9	94.11	94.67	94.98	97.03	100	24.06	24.65	24.65	24.36	24.65	22.84	23.35
	8:	Condylura_cristata	24.65	23.64	24.16	23.25	23.85	23.89	24.06	100	87.34	87.66	88.19	89.24	75.79	77.29
	9:	Vulpes_lagopus	25.41	24.22	24.4	23.84	24.32	24.36	24.65	87.34	100	90.08	89.14	91.03	76.77	77.07
	10:	Rhinolophus_ferrumequinum	25.54	24.45	24.76	23.84	24.32	24.48	24.65	87.66	90.08	100	90.51	91.46	77.75	78.15
	11:	Bos_taurus	24.84	23.93	24.58	23.31	24.15	24.19	24.36	88.19	89.14	90.51	100	94.09	76.34	77.61
	12:	Monodon_monoceros	24.9	24.1	25	23.49	24.44	24.36	24.65	89.24	91.03	91.46	94.09	100	77.86	78.9
	13:	Mus_caroli	22.88	22.3	22.92	21.6	22.3	22.44	22.84	75.79	76.77	77.75	76.34	77.86	100	85.03
	14:	Mesocricetus_auratus	23.78	22.81	23.44	22.4	23.37	23.19	23.35	77.29	77.07	78.15	77.61	78.9	85.03	100
					greater than 70% identity
					less than 30% identity
