## Supplementary material for "Fake IDs? Widespread misannotation of DNA Transposons as a General Transcription Factor": domains.csv

#Batch CD-search tool	NIH/NLM/NCBI
Query	Hit type	PSSM-ID	From	To	E-Value	Bitscore	Accession	Short name	Incomplete	Superfamily
Q#1 - >Haliaeetus_leucocephalus	specific	427072	565	639	4.14377E-35	127.735	pfam02946	GTF2I	-	cl08383
Q#1 - >Haliaeetus_leucocephalus	specific	427072	125	199	4.26514E-34	125.039	pfam02946	GTF2I	-	cl08383
Q#1 - >Haliaeetus_leucocephalus	specific	427072	803	875	2.01859E-32	120.031	pfam02946	GTF2I	-	cl08383
Q#1 - >Haliaeetus_leucocephalus	specific	427072	348	422	9.57958E-29	109.631	pfam02946	GTF2I	-	cl08383
Q#1 - >Haliaeetus_leucocephalus	specific	427072	706	780	1.45508E-28	109.246	pfam02946	GTF2I	-	cl08383
Q#2 - >Pterocles_gutturalis	specific	427072	545	619	4.67643E-35	127.735	pfam02946	GTF2I	-	cl08383
Q#2 - >Pterocles_gutturalis	specific	427072	108	182	4.86071E-34	124.654	pfam02946	GTF2I	-	cl08383
Q#2 - >Pterocles_gutturalis	specific	427072	789	861	2.14934E-32	120.031	pfam02946	GTF2I	-	cl08383
Q#2 - >Pterocles_gutturalis	specific	427072	323	397	1.04008E-28	109.631	pfam02946	GTF2I	-	cl08383
Q#2 - >Pterocles_gutturalis	specific	427072	676	750	1.53441E-28	109.246	pfam02946	GTF2I	-	cl08383
Q#3 - >Aptenodytes_forsteri	specific	427072	573	647	2.38462E-35	128.506	pfam02946	GTF2I	-	cl08383
Q#3 - >Aptenodytes_forsteri	specific	427072	135	209	4.93982E-33	121.957	pfam02946	GTF2I	-	cl08383
Q#3 - >Aptenodytes_forsteri	specific	427072	795	867	8.26916E-32	118.491	pfam02946	GTF2I	-	cl08383
Q#3 - >Aptenodytes_forsteri	specific	427072	356	430	9.22528E-29	109.631	pfam02946	GTF2I	-	cl08383
Q#3 - >Aptenodytes_forsteri	specific	427072	698	772	1.40126E-28	109.246	pfam02946	GTF2I	-	cl08383
Q#4 - >Antrostomus_carolinensis	specific	427072	578	652	1.99782E-35	128.506	pfam02946	GTF2I	-	cl08383
Q#4 - >Antrostomus_carolinensis	specific	427072	125	199	1.83437E-34	125.809	pfam02946	GTF2I	-	cl08383
Q#4 - >Antrostomus_carolinensis	specific	427072	356	430	7.63029E-29	110.016	pfam02946	GTF2I	-	cl08383
Q#4 - >Antrostomus_carolinensis	specific	427072	709	783	1.18177E-28	109.246	pfam02946	GTF2I	-	cl08383
Q#5 - >Phasianus_colchicus	specific	427072	570	644	1.87249E-35	128.891	pfam02946	GTF2I	-	cl08383
Q#5 - >Phasianus_colchicus	specific	427072	125	199	9.85726E-34	123.883	pfam02946	GTF2I	-	cl08383
Q#5 - >Phasianus_colchicus	specific	427072	796	868	6.49267E-32	118.876	pfam02946	GTF2I	-	cl08383
Q#5 - >Phasianus_colchicus	specific	427072	348	422	6.83233E-29	110.016	pfam02946	GTF2I	-	cl08383
Q#5 - >Phasianus_colchicus	specific	427072	699	773	1.05816E-28	109.631	pfam02946	GTF2I	-	cl08383
Q#6 - >Camarhynchus_parvulus	specific	427072	544	618	1.48463E-35	129.276	pfam02946	GTF2I	-	cl08383
Q#6 - >Camarhynchus_parvulus	specific	427072	125	199	1.52811E-34	126.195	pfam02946	GTF2I	-	cl08383
Q#6 - >Camarhynchus_parvulus	specific	427072	788	860	1.33373E-32	120.802	pfam02946	GTF2I	-	cl08383
Q#6 - >Camarhynchus_parvulus	specific	427072	349	423	8.38916E-29	110.016	pfam02946	GTF2I	-	cl08383
Q#6 - >Camarhynchus_parvulus	specific	427072	675	749	1.29928E-28	109.246	pfam02946	GTF2I	-	cl08383
Q#7 - >Calypte_anna	specific	427072	571	645	1.8238E-35	128.891	pfam02946	GTF2I	-	cl08383
Q#7 - >Calypte_anna	specific	427072	125	199	1.34934E-34	126.195	pfam02946	GTF2I	-	cl08383
Q#7 - >Calypte_anna	specific	427072	799	871	1.41662E-32	120.417	pfam02946	GTF2I	-	cl08383
Q#7 - >Calypte_anna	specific	427072	349	423	6.65707E-29	110.016	pfam02946	GTF2I	-	cl08383
Q#7 - >Calypte_anna	specific	427072	702	776	1.03101E-28	109.631	pfam02946	GTF2I	-	cl08383
Q#8 - >Mus_musculus	specific	427072	104	178	6.36328E-38	135.825	pfam02946	GTF2I	-	cl08383
Q#8 - >Mus_musculus	superfamily	427072	328	402	1.28303E-19	83.8227	cl08383	GTF2I superfamily	-	-
Q#8 - >Mus_musculus	superfamily	405048	489	624	0.00000381518	49.151	cl16778	DUF4371 superfamily	N	-
Q#8 - >Mus_musculus	superfamily	436652	425	484	0.000241678	39.9418	cl39976	zf-C2H2_12 superfamily	-	-
Q#9 - >Camelus_dromedarius	superfamily	405048	95	172	0.00000103996	49.9214	cl16778	DUF4371 superfamily	N	-
Q#10 - >Bos_taurus	specific	427072	109	183	1.12476E-40	143.914	pfam02946	GTF2I	-	cl08383
Q#10 - >Bos_taurus	superfamily	427072	333	407	2.16155E-19	83.0523	cl08383	GTF2I superfamily	-	-
Q#10 - >Bos_taurus	superfamily	405048	548	625	0.00000619285	48.3806	cl16778	DUF4371 superfamily	N	-
Q#10 - >Bos_taurus	superfamily	436652	430	492	0.000100329	41.0974	cl39976	zf-C2H2_12 superfamily	-	-
Q#11 - >Mus_caroli	specific	427072	104	178	1.36953E-38	137.751	pfam02946	GTF2I	-	cl08383
Q#11 - >Mus_caroli	superfamily	427072	324	385	1.13692E-12	63.7923	cl08383	GTF2I superfamily	-	-
Q#11 - >Mus_caroli	superfamily	405048	472	607	0.000000742071	51.077	cl16778	DUF4371 superfamily	N	-
Q#11 - >Mus_caroli	superfamily	436652	408	467	0.00117836	38.0158	cl39976	zf-C2H2_12 superfamily	-	-
Q#12 - >Monodon_monoceros	specific	427072	107	181	1.1318E-41	146.61	pfam02946	GTF2I	-	cl08383
Q#12 - >Monodon_monoceros	superfamily	427072	331	405	2.59531E-19	82.6671	cl08383	GTF2I superfamily	-	-
Q#12 - >Monodon_monoceros	superfamily	405048	482	623	0.00000420518	49.151	cl16778	DUF4371 superfamily	N	-
Q#12 - >Monodon_monoceros	superfamily	436652	428	490	0.000116011	40.7122	cl39976	zf-C2H2_12 superfamily	-	-
Q#13 - >Rhinolophus_ferrumequinum	specific	427072	107	181	5.19978E-42	147.381	pfam02946	GTF2I	-	cl08383
Q#13 - >Rhinolophus_ferrumequinum	superfamily	427072	331	405	1.86375E-19	83.0523	cl08383	GTF2I superfamily	-	-
Q#13 - >Rhinolophus_ferrumequinum	superfamily	405048	492	623	0.000000813283	51.077	cl16778	DUF4371 superfamily	N	-
Q#13 - >Rhinolophus_ferrumequinum	superfamily	436652	428	487	0.000492084	39.1714	cl39976	zf-C2H2_12 superfamily	-	-
Q#14 - >Leptonychotes_weddellii	superfamily	427072	61	135	1.38578E-19	83.0523	cl08383	GTF2I superfamily	-	-
Q#14 - >Leptonychotes_weddellii	superfamily	405048	212	353	0.000000769223	50.6918	cl16778	DUF4371 superfamily	N	-
Q#14 - >Leptonychotes_weddellii	superfamily	436652	158	220	0.000252388	39.5566	cl39976	zf-C2H2_12 superfamily	-	-
Q#15 - >Protobothrops_mucrosquamatus	superfamily	405048	82	268	0.0000274819	46.0694	cl16778	DUF4371 superfamily	-	-
Q#15 - >Protobothrops_mucrosquamatus	superfamily	436652	31	87	0.000495407	38.7862	cl39976	zf-C2H2_12 superfamily	-	-
Q#16 - >Balaenoptera_acutorostrata_scammoni	specific	427072	107	181	6.32378E-41	144.299	pfam02946	GTF2I	-	cl08383
Q#16 - >Balaenoptera_acutorostrata_scammoni	superfamily	427072	331	405	2.49615E-19	83.0523	cl08383	GTF2I superfamily	-	-
Q#16 - >Balaenoptera_acutorostrata_scammoni	superfamily	405048	482	623	0.00000373295	49.151	cl16778	DUF4371 superfamily	N	-
Q#16 - >Balaenoptera_acutorostrata_scammoni	superfamily	436652	428	490	0.000125499	40.7122	cl39976	zf-C2H2_12 superfamily	-	-
Q#17 - >Neophocaena_asiaeorientalis_asiaeorientalis	specific	427072	107	181	1.01702E-41	146.61	pfam02946	GTF2I	-	cl08383
Q#17 - >Neophocaena_asiaeorientalis_asiaeorientalis	superfamily	427072	331	405	2.57015E-19	82.6671	cl08383	GTF2I superfamily	-	-
Q#17 - >Neophocaena_asiaeorientalis_asiaeorientalis	superfamily	405048	490	623	0.00000623448	48.3806	cl16778	DUF4371 superfamily	N	-
Q#17 - >Neophocaena_asiaeorientalis_asiaeorientalis	superfamily	436652	428	490	0.000037859	42.253	cl39976	zf-C2H2_12 superfamily	-	-
Q#18 - >Neomonachus_schauinslandi	specific	427072	106	180	2.60369E-42	148.536	pfam02946	GTF2I	-	cl08383
Q#18 - >Neomonachus_schauinslandi	superfamily	427072	330	404	3.00028E-19	82.6671	cl08383	GTF2I superfamily	-	-
Q#18 - >Neomonachus_schauinslandi	superfamily	405048	481	622	0.000000374952	52.2326	cl16778	DUF4371 superfamily	N	-
Q#18 - >Neomonachus_schauinslandi	superfamily	436652	427	489	0.000232845	39.9418	cl39976	zf-C2H2_12 superfamily	-	-
Q#19 - >Meriones_unguiculatus	specific	427072	106	180	9.56957E-38	135.439	pfam02946	GTF2I	-	cl08383
Q#19 - >Meriones_unguiculatus	superfamily	427072	329	403	1.28303E-19	83.8227	cl08383	GTF2I superfamily	-	-
Q#19 - >Meriones_unguiculatus	superfamily	405048	542	625	0.000408904	42.9878	cl16778	DUF4371 superfamily	N	-
Q#19 - >Meriones_unguiculatus	superfamily	436652	426	485	0.00116569	38.0158	cl39976	zf-C2H2_12 superfamily	-	-
Q#21 - >Bos_mutus	specific	427072	109	183	1.16934E-40	143.529	pfam02946	GTF2I	-	cl08383
Q#21 - >Bos_mutus	superfamily	427072	333	407	2.24742E-19	83.0523	cl08383	GTF2I superfamily	-	-
Q#21 - >Bos_mutus	superfamily	405048	548	625	0.00000613642	48.3806	cl16778	DUF4371 superfamily	N	-
Q#21 - >Bos_mutus	superfamily	436652	430	492	0.0000974151	41.0974	cl39976	zf-C2H2_12 superfamily	-	-
Q#22 - >Pteropus_alecto	specific	427072	112	186	4.94355E-39	138.906	pfam02946	GTF2I	-	cl08383
Q#22 - >Pteropus_alecto	superfamily	427072	336	410	3.56349E-19	82.2819	cl08383	GTF2I superfamily	-	-
Q#22 - >Pteropus_alecto	superfamily	405048	487	628	0.000002801	49.5362	cl16778	DUF4371 superfamily	N	-
Q#22 - >Pteropus_alecto	superfamily	436652	433	495	0.0000501098	41.8678	cl39976	zf-C2H2_12 superfamily	-	-
Q#23 - >Ursus_maritimus	specific	427072	107	181	1.23529E-41	146.61	pfam02946	GTF2I	-	cl08383
Q#23 - >Ursus_maritimus	superfamily	427072	331	405	2.80559E-19	82.6671	cl08383	GTF2I superfamily	-	-
Q#23 - >Ursus_maritimus	superfamily	405048	482	623	0.000000117466	53.7734	cl16778	DUF4371 superfamily	N	-
Q#23 - >Ursus_maritimus	superfamily	436652	428	490	0.000226323	39.9418	cl39976	zf-C2H2_12 superfamily	-	-
Q#24 - >Manis_pentadactyla	specific	427072	107	181	1.4947E-41	146.225	pfam02946	GTF2I	-	cl08383
Q#24 - >Manis_pentadactyla	superfamily	427072	328	402	2.7965E-19	82.6671	cl08383	GTF2I superfamily	-	-
Q#24 - >Manis_pentadactyla	superfamily	405048	479	626	0.00000863483	47.9954	cl16778	DUF4371 superfamily	N	-
Q#24 - >Manis_pentadactyla	superfamily	436652	425	487	0.000153765	40.7122	cl39976	zf-C2H2_12 superfamily	-	-
Q#25 - >Varanus_komodoensis	superfamily	405048	43	131	0.0000000800711	53.003	cl16778	DUF4371 superfamily	N	-
Q#26 - >Cricetulus_griseus	specific	427072	100	174	9.96491E-37	132.358	pfam02946	GTF2I	-	cl08383
Q#26 - >Cricetulus_griseus	superfamily	427072	322	396	1.64941E-18	80.3559	cl08383	GTF2I superfamily	-	-
Q#26 - >Cricetulus_griseus	superfamily	405048	535	618	0.00000731205	48.3806	cl16778	DUF4371 superfamily	N	-
Q#26 - >Cricetulus_griseus	superfamily	436652	419	478	0.000110339	41.0974	cl39976	zf-C2H2_12 superfamily	-	-
Q#27 - >Ailuropoda_melanoleuca	specific	427072	138	212	7.08841E-42	147.381	pfam02946	GTF2I	-	cl08383
Q#27 - >Ailuropoda_melanoleuca	superfamily	427072	362	436	2.87147E-19	82.6671	cl08383	GTF2I superfamily	-	-
Q#27 - >Ailuropoda_melanoleuca	superfamily	405048	513	654	0.0000000493225	54.929	cl16778	DUF4371 superfamily	N	-
Q#27 - >Ailuropoda_melanoleuca	superfamily	436652	459	521	0.000293202	39.9418	cl39976	zf-C2H2_12 superfamily	-	-
Q#28 - >Rattus_rattus	specific	427072	105	179	2.63157E-38	136.98	pfam02946	GTF2I	-	cl08383
Q#28 - >Rattus_rattus	superfamily	427072	329	403	1.28444E-19	83.8227	cl08383	GTF2I superfamily	-	-
Q#28 - >Rattus_rattus	superfamily	405048	490	625	0.000000302373	52.6178	cl16778	DUF4371 superfamily	N	-
Q#28 - >Rattus_rattus	superfamily	436652	426	485	0.000128985	40.7122	cl39976	zf-C2H2_12 superfamily	-	-
Q#28 - >Rattus_rattus	superfamily	425860	260	336	0.00190389	41.0782	cl38012	ERM superfamily	NC	-
Q#29 - >Larimichthys_crocea	superfamily	405048	10	93	6.12075E-10	59.1662	cl16778	DUF4371 superfamily	N	-
Q#30 - >Collichthys_lucidus	superfamily	405048	134	238	0.000000426624	51.077	cl16778	DUF4371 superfamily	N	-
Q#30 - >Collichthys_lucidus	superfamily	399013	500	559	0.0000012153	46.4857	cl05324	Dimer_Tnp_hAT superfamily	N	-
Q#30 - >Collichthys_lucidus	superfamily	436652	14	51	0.000960566	37.6306	cl39976	zf-C2H2_12 superfamily	N	-
Q#31 - >Ursus_arctos_horribilis	specific	427072	107	181	5.73074E-42	147.381	pfam02946	GTF2I	-	cl08383
Q#31 - >Ursus_arctos_horribilis	superfamily	427072	331	405	3.03292E-19	82.6671	cl08383	GTF2I superfamily	-	-
Q#31 - >Ursus_arctos_horribilis	superfamily	405048	482	623	0.000000245715	52.6178	cl16778	DUF4371 superfamily	N	-
Q#31 - >Ursus_arctos_horribilis	superfamily	436652	428	490	0.000240072	39.9418	cl39976	zf-C2H2_12 superfamily	-	-
Q#32 - >Oreochromis_niloticus	superfamily	405048	184	264	0.000234817	42.2174	cl16778	DUF4371 superfamily	N	-
Q#33 - >Oryzias_latipes	superfamily	405048	63	264	0.00000000487782	57.2402	cl16778	DUF4371 superfamily	-	-
Q#33 - >Oryzias_latipes	superfamily	436652	33	57	0.000826629	38.0158	cl39976	zf-C2H2_12 superfamily	NC	-
Q#34 - >Anolis_carolinensis	superfamily	436652	16	75	0.0000121725	43.0234	cl39976	zf-C2H2_12 superfamily	-	-
Q#34 - >Anolis_carolinensis	superfamily	405048	175	258	0.0000255867	46.0694	cl16778	DUF4371 superfamily	N	-
Q#35 - >Odobenus_rosmarus_divergens	superfamily	405048	73	214	0.000000651846	50.6918	cl16778	DUF4371 superfamily	N	-
Q#35 - >Odobenus_rosmarus_divergens	superfamily	436652	19	81	0.000363762	38.7862	cl39976	zf-C2H2_12 superfamily	-	-
Q#36 - >Homo_sapiens	specific	427072	107	181	1.14431E-41	146.61	pfam02946	GTF2I	-	cl08383
Q#36 - >Homo_sapiens	superfamily	427072	332	406	2.991E-20	85.3635	cl08383	GTF2I superfamily	-	-
Q#36 - >Homo_sapiens	superfamily	405048	547	630	0.0000111072	47.6102	cl16778	DUF4371 superfamily	N	-
Q#36 - >Homo_sapiens	superfamily	436652	429	491	0.00100014	38.401	cl39976	zf-C2H2_12 superfamily	-	-
Q#37 - >Microtus_ochrogaster	specific	427072	100	174	7.83153E-35	126.965	pfam02946	GTF2I	-	cl08383
Q#37 - >Microtus_ochrogaster	superfamily	427072	324	398	2.17139E-18	80.3559	cl08383	GTF2I superfamily	-	-
Q#37 - >Microtus_ochrogaster	superfamily	405048	537	620	0.0000365742	46.0694	cl16778	DUF4371 superfamily	N	-
Q#37 - >Microtus_ochrogaster	superfamily	436652	421	480	0.0000963706	41.0974	cl39976	zf-C2H2_12 superfamily	-	-
Q#38 - >Vicugna_pacos	specific	427072	107	181	3.93509E-40	141.988	pfam02946	GTF2I	-	cl08383
Q#38 - >Vicugna_pacos	superfamily	427072	331	405	2.9202E-19	82.6671	cl08383	GTF2I superfamily	-	-
Q#38 - >Vicugna_pacos	superfamily	405048	547	624	0.000000806833	51.077	cl16778	DUF4371 superfamily	N	-
Q#38 - >Vicugna_pacos	superfamily	436652	428	487	0.0000323893	42.6382	cl39976	zf-C2H2_12 superfamily	-	-
Q#39 - >Globicephala_melas	specific	427072	107	181	1.19978E-41	146.61	pfam02946	GTF2I	-	cl08383
Q#39 - >Globicephala_melas	superfamily	427072	331	405	2.64635E-19	82.6671	cl08383	GTF2I superfamily	-	-
Q#39 - >Globicephala_melas	superfamily	405048	482	623	0.00000390797	49.151	cl16778	DUF4371 superfamily	N	-
Q#39 - >Globicephala_melas	superfamily	436652	428	490	0.000116011	40.7122	cl39976	zf-C2H2_12 superfamily	-	-
Q#40 - >Delphinapterus_leucas	specific	427072	107	181	9.82037E-42	146.61	pfam02946	GTF2I	-	cl08383
Q#40 - >Delphinapterus_leucas	superfamily	427072	305	379	2.33334E-19	83.0523	cl08383	GTF2I superfamily	-	-
Q#40 - >Delphinapterus_leucas	superfamily	405048	456	597	0.00000399684	49.151	cl16778	DUF4371 superfamily	N	-
Q#40 - >Delphinapterus_leucas	superfamily	436652	402	464	0.000117287	40.7122	cl39976	zf-C2H2_12 superfamily	-	-
Q#41 - >Suricata_suricatta	specific	427072	107	181	9.87783E-42	146.61	pfam02946	GTF2I	-	cl08383
Q#41 - >Suricata_suricatta	superfamily	427072	331	405	1.93778E-19	83.0523	cl08383	GTF2I superfamily	-	-
Q#41 - >Suricata_suricatta	superfamily	405048	546	623	0.0000108927	47.6102	cl16778	DUF4371 superfamily	N	-
Q#41 - >Suricata_suricatta	superfamily	436652	428	490	0.000197227	40.327	cl39976	zf-C2H2_12 superfamily	-	-
Q#42 - >Nannospalax_galili	specific	427072	106	180	1.51253E-38	137.751	pfam02946	GTF2I	-	cl08383
Q#42 - >Nannospalax_galili	superfamily	427072	342	416	1.30171E-20	86.5191	cl08383	GTF2I superfamily	-	-
Q#42 - >Nannospalax_galili	superfamily	405048	557	640	0.00000594479	48.3806	cl16778	DUF4371 superfamily	N	-
Q#42 - >Nannospalax_galili	superfamily	436652	439	498	0.000172983	40.327	cl39976	zf-C2H2_12 superfamily	-	-
Q#43 - >Physeter_catodon	specific	427072	107	181	1.36141E-41	146.225	pfam02946	GTF2I	-	cl08383
Q#43 - >Physeter_catodon	superfamily	427072	331	405	2.57015E-19	82.6671	cl08383	GTF2I superfamily	-	-
Q#43 - >Physeter_catodon	superfamily	405048	482	629	0.0000011015	50.6918	cl16778	DUF4371 superfamily	N	-
Q#43 - >Physeter_catodon	superfamily	436652	428	490	0.000559191	38.7862	cl39976	zf-C2H2_12 superfamily	-	-
Q#44 - >Bos_indicus	specific	427072	109	183	7.12341E-41	144.299	pfam02946	GTF2I	-	cl08383
Q#44 - >Bos_indicus	superfamily	427072	333	407	7.77501E-20	84.2079	cl08383	GTF2I superfamily	-	-
Q#44 - >Bos_indicus	superfamily	405048	548	625	0.00000613642	48.3806	cl16778	DUF4371 superfamily	N	-
Q#44 - >Bos_indicus	superfamily	436652	430	492	0.00010333	41.0974	cl39976	zf-C2H2_12 superfamily	-	-
Q#45 - >Bison_bison_bison	specific	427072	109	183	1.07141E-40	143.914	pfam02946	GTF2I	-	cl08383
Q#45 - >Bison_bison_bison	superfamily	427072	333	407	2.11986E-19	83.0523	cl08383	GTF2I superfamily	-	-
Q#45 - >Bison_bison_bison	superfamily	405048	548	625	0.00000591579	48.3806	cl16778	DUF4371 superfamily	N	-
Q#45 - >Bison_bison_bison	superfamily	436652	430	492	0.00010232	41.0974	cl39976	zf-C2H2_12 superfamily	-	-
Q#47 - >Arvicola_amphibius	specific	427072	100	174	1.3032E-36	131.973	pfam02946	GTF2I	-	cl08383
Q#47 - >Arvicola_amphibius	superfamily	427072	336	410	4.4366E-18	79.2003	cl08383	GTF2I superfamily	-	-
Q#47 - >Arvicola_amphibius	superfamily	405048	549	632	0.0000897746	44.9138	cl16778	DUF4371 superfamily	N	-
Q#47 - >Arvicola_amphibius	superfamily	436652	433	492	0.000116527	40.7122	cl39976	zf-C2H2_12 superfamily	-	-
Q#48 - >Lynx_canadensis	specific	427072	107	181	1.61889E-42	148.921	pfam02946	GTF2I	-	cl08383
Q#48 - >Lynx_canadensis	superfamily	427072	331	405	2.35447E-19	83.0523	cl08383	GTF2I superfamily	-	-
Q#48 - >Lynx_canadensis	superfamily	405048	546	623	0.000146216	44.1434	cl16778	DUF4371 superfamily	N	-
Q#48 - >Lynx_canadensis	superfamily	436652	428	490	0.000335351	39.5566	cl39976	zf-C2H2_12 superfamily	-	-
Q#49 - >Zalophus_californianus	specific	427072	106	180	1.92942E-41	145.84	pfam02946	GTF2I	-	cl08383
Q#49 - >Zalophus_californianus	superfamily	427072	330	404	3.08923E-19	82.6671	cl08383	GTF2I superfamily	-	-
Q#49 - >Zalophus_californianus	superfamily	405048	481	622	0.000000177715	53.003	cl16778	DUF4371 superfamily	N	-
Q#49 - >Zalophus_californianus	superfamily	436652	427	489	0.000235145	39.9418	cl39976	zf-C2H2_12 superfamily	-	-
Q#50 - >Canis_lupus_dingo	specific	427072	107	181	9.31812E-42	146.995	pfam02946	GTF2I	-	cl08383
Q#50 - >Canis_lupus_dingo	superfamily	427072	331	405	2.80559E-19	82.6671	cl08383	GTF2I superfamily	-	-
Q#50 - >Canis_lupus_dingo	superfamily	405048	482	623	0.00000409117	49.151	cl16778	DUF4371 superfamily	N	-
Q#50 - >Canis_lupus_dingo	superfamily	436652	428	490	0.000283738	39.9418	cl39976	zf-C2H2_12 superfamily	-	-
Q#51 - >Orcinus_orca	specific	427072	107	181	1.14286E-41	146.61	pfam02946	GTF2I	-	cl08383
Q#51 - >Orcinus_orca	superfamily	427072	331	405	2.49615E-19	83.0523	cl08383	GTF2I superfamily	-	-
Q#51 - >Orcinus_orca	superfamily	405048	482	623	0.00000424389	49.151	cl16778	DUF4371 superfamily	N	-
Q#51 - >Orcinus_orca	superfamily	436652	428	490	0.000116011	40.7122	cl39976	zf-C2H2_12 superfamily	-	-
Q#52 - >Eumetopias_jubatus	specific	427072	106	180	1.92942E-41	145.84	pfam02946	GTF2I	-	cl08383
Q#52 - >Eumetopias_jubatus	superfamily	427072	330	404	3.08923E-19	82.6671	cl08383	GTF2I superfamily	-	-
Q#52 - >Eumetopias_jubatus	superfamily	405048	481	622	0.000000177715	53.003	cl16778	DUF4371 superfamily	N	-
Q#52 - >Eumetopias_jubatus	superfamily	436652	427	489	0.000235145	39.9418	cl39976	zf-C2H2_12 superfamily	-	-
Q#53 - >Ovis_aries	specific	427072	109	183	1.12476E-40	143.914	pfam02946	GTF2I	-	cl08383
Q#53 - >Ovis_aries	superfamily	427072	333	407	1.66178E-19	83.4375	cl08383	GTF2I superfamily	-	-
Q#53 - >Ovis_aries	superfamily	405048	548	625	0.00000534902	48.7658	cl16778	DUF4371 superfamily	N	-
Q#53 - >Ovis_aries	superfamily	436652	430	492	0.0000200415	43.0234	cl39976	zf-C2H2_12 superfamily	-	-
Q#54 - >Lagenorhynchus_obliquidens	specific	427072	107	181	1.11001E-41	146.61	pfam02946	GTF2I	-	cl08383
Q#54 - >Lagenorhynchus_obliquidens	superfamily	427072	331	405	2.59531E-19	82.6671	cl08383	GTF2I superfamily	-	-
Q#54 - >Lagenorhynchus_obliquidens	superfamily	405048	482	623	0.00000416683	49.151	cl16778	DUF4371 superfamily	N	-
Q#54 - >Lagenorhynchus_obliquidens	superfamily	436652	428	490	0.000116011	40.7122	cl39976	zf-C2H2_12 superfamily	-	-
Q#55 - >Acinonyx_jubatus	specific	427072	59	133	1.53597E-42	148.921	pfam02946	GTF2I	-	cl08383
Q#55 - >Acinonyx_jubatus	superfamily	427072	283	357	2.27627E-19	83.0523	cl08383	GTF2I superfamily	-	-
Q#55 - >Acinonyx_jubatus	superfamily	405048	498	575	0.000149402	44.1434	cl16778	DUF4371 superfamily	N	-
Q#55 - >Acinonyx_jubatus	superfamily	436652	380	442	0.000263846	39.9418	cl39976	zf-C2H2_12 superfamily	-	-
Q#56 - >Vulpes_vulpes	specific	427072	107	181	8.70508E-42	146.995	pfam02946	GTF2I	-	cl08383
Q#56 - >Vulpes_vulpes	superfamily	427072	331	405	2.64635E-19	82.6671	cl08383	GTF2I superfamily	-	-
Q#56 - >Vulpes_vulpes	superfamily	405048	482	623	0.00000405386	49.151	cl16778	DUF4371 superfamily	N	-
Q#56 - >Vulpes_vulpes	superfamily	436652	428	490	0.000295118	39.9418	cl39976	zf-C2H2_12 superfamily	-	-
Q#57 - >Callorhinus_ursinus	specific	427072	106	180	1.8201E-41	145.84	pfam02946	GTF2I	-	cl08383
Q#57 - >Callorhinus_ursinus	superfamily	427072	330	404	3.02964E-19	82.6671	cl08383	GTF2I superfamily	-	-
Q#57 - >Callorhinus_ursinus	superfamily	405048	481	622	0.000000189568	53.003	cl16778	DUF4371 superfamily	N	-
Q#57 - >Callorhinus_ursinus	superfamily	436652	427	489	0.000237468	39.9418	cl39976	zf-C2H2_12 superfamily	-	-
Q#58 - >Bubalus_bubalis	specific	427072	109	183	1.27622E-40	143.529	pfam02946	GTF2I	-	cl08383
Q#58 - >Bubalus_bubalis	superfamily	427072	333	407	2.07897E-19	83.0523	cl08383	GTF2I superfamily	-	-
Q#58 - >Bubalus_bubalis	superfamily	405048	548	625	0.0000062498	48.3806	cl16778	DUF4371 superfamily	N	-
Q#58 - >Bubalus_bubalis	superfamily	436652	430	492	0.0000909408	41.0974	cl39976	zf-C2H2_12 superfamily	-	-
Q#59 - >Myotis_lucifugus	specific	427072	107	181	9.17253E-41	143.914	pfam02946	GTF2I	-	cl08383
Q#59 - >Myotis_lucifugus	superfamily	427072	310	384	5.82932E-20	84.5931	cl08383	GTF2I superfamily	-	-
Q#59 - >Myotis_lucifugus	superfamily	405048	525	608	0.0000110074	47.6102	cl16778	DUF4371 superfamily	N	-
Q#59 - >Myotis_lucifugus	superfamily	436652	407	469	0.000621096	38.7862	cl39976	zf-C2H2_12 superfamily	-	-
Q#60 - >Equus_caballus	specific	427072	117	191	4.42529E-40	141.988	pfam02946	GTF2I	-	cl08383
Q#60 - >Equus_caballus	superfamily	427072	341	415	2.94856E-19	82.6671	cl08383	GTF2I superfamily	-	-
Q#60 - >Equus_caballus	superfamily	405048	556	633	0.0000120816	47.6102	cl16778	DUF4371 superfamily	N	-
Q#60 - >Equus_caballus	superfamily	436652	438	500	0.0000479637	41.8678	cl39976	zf-C2H2_12 superfamily	-	-
Q#61 - >Enhydra_lutris_kenyoni	specific	427072	107	181	2.72013E-40	142.758	pfam02946	GTF2I	-	cl08383
Q#61 - >Enhydra_lutris_kenyoni	superfamily	427072	331	405	1.53557E-19	83.4375	cl08383	GTF2I superfamily	-	-
Q#61 - >Enhydra_lutris_kenyoni	superfamily	405048	482	624	0.00000344162	49.151	cl16778	DUF4371 superfamily	N	-
Q#61 - >Enhydra_lutris_kenyoni	superfamily	436652	428	490	0.00023798	39.9418	cl39976	zf-C2H2_12 superfamily	-	-
Q#62 - >Sus_scrofa	specific	427072	107	181	1.36141E-41	146.225	pfam02946	GTF2I	-	cl08383
Q#62 - >Sus_scrofa	superfamily	427072	331	405	2.80559E-19	82.6671	cl08383	GTF2I superfamily	-	-
Q#62 - >Sus_scrofa	superfamily	405048	479	623	0.00000137322	50.3066	cl16778	DUF4371 superfamily	N	-
Q#62 - >Sus_scrofa	superfamily	436652	428	490	0.000120662	40.7122	cl39976	zf-C2H2_12 superfamily	-	-
Q#63 - >Odocoileus_virginianus_texanus	specific	427072	1	54	1.52271E-26	103.083	pfam02946	GTF2I	N	cl08383
Q#63 - >Odocoileus_virginianus_texanus	superfamily	427072	204	278	2.61673E-19	82.6671	cl08383	GTF2I superfamily	-	-
Q#63 - >Odocoileus_virginianus_texanus	superfamily	405048	419	496	0.00000620479	48.3806	cl16778	DUF4371 superfamily	N	-
Q#63 - >Odocoileus_virginianus_texanus	superfamily	436652	301	363	0.000283891	39.5566	cl39976	zf-C2H2_12 superfamily	-	-
Q#64 - >Panthera_pardus	specific	427072	59	133	1.25166E-42	149.307	pfam02946	GTF2I	-	cl08383
Q#64 - >Panthera_pardus	superfamily	427072	283	357	2.04503E-19	83.0523	cl08383	GTF2I superfamily	-	-
Q#64 - >Panthera_pardus	superfamily	405048	498	575	0.000138931	44.1434	cl16778	DUF4371 superfamily	N	-
Q#64 - >Panthera_pardus	superfamily	436652	380	442	0.000261265	39.9418	cl39976	zf-C2H2_12 superfamily	-	-
Q#65 - >Equus_asinus	specific	427072	235	309	7.29777E-40	141.603	pfam02946	GTF2I	-	cl08383
Q#65 - >Equus_asinus	superfamily	427072	459	533	4.11391E-19	82.2819	cl08383	GTF2I superfamily	-	-
Q#65 - >Equus_asinus	superfamily	405048	674	751	0.0000100281	47.9954	cl16778	DUF4371 superfamily	N	-
Q#65 - >Equus_asinus	superfamily	436652	556	618	0.0000443585	42.253	cl39976	zf-C2H2_12 superfamily	-	-
Q#66 - >Ceratotherium_simum_simum	specific	427072	107	181	4.00483E-41	145.069	pfam02946	GTF2I	-	cl08383
Q#66 - >Ceratotherium_simum_simum	superfamily	427072	331	405	3.00353E-19	82.6671	cl08383	GTF2I superfamily	-	-
Q#66 - >Ceratotherium_simum_simum	superfamily	405048	482	623	0.00000136067	50.3066	cl16778	DUF4371 superfamily	N	-
Q#66 - >Ceratotherium_simum_simum	superfamily	436652	428	490	0.0000731075	41.4826	cl39976	zf-C2H2_12 superfamily	-	-
Q#67 - >Mustela_putorius_furo	specific	427072	59	133	7.49622E-41	144.299	pfam02946	GTF2I	-	cl08383
Q#67 - >Mustela_putorius_furo	superfamily	427072	283	357	1.55874E-19	83.4375	cl08383	GTF2I superfamily	-	-
Q#67 - >Mustela_putorius_furo	superfamily	405048	434	576	0.0000251225	46.4546	cl16778	DUF4371 superfamily	N	-
Q#67 - >Mustela_putorius_furo	superfamily	436652	380	442	0.000202573	40.327	cl39976	zf-C2H2_12 superfamily	-	-
Q#68 - >Condylura_cristata	specific	427072	107	181	1.21325E-39	140.832	pfam02946	GTF2I	-	cl08383
Q#68 - >Condylura_cristata	superfamily	427072	331	405	2.64635E-19	82.6671	cl08383	GTF2I superfamily	-	-
Q#68 - >Condylura_cristata	superfamily	405048	492	623	0.00000376732	49.151	cl16778	DUF4371 superfamily	N	-
Q#68 - >Condylura_cristata	superfamily	436652	428	487	0.000254657	39.9418	cl39976	zf-C2H2_12 superfamily	-	-
Q#69 - >Vulpes_lagopus	specific	427072	107	181	8.21182E-42	146.995	pfam02946	GTF2I	-	cl08383
Q#69 - >Vulpes_lagopus	superfamily	427072	331	405	2.59531E-19	82.6671	cl08383	GTF2I superfamily	-	-
Q#69 - >Vulpes_lagopus	superfamily	405048	482	623	0.00000394394	49.151	cl16778	DUF4371 superfamily	N	-
Q#69 - >Vulpes_lagopus	superfamily	436652	428	490	0.000286541	39.9418	cl39976	zf-C2H2_12 superfamily	-	-
Q#70 - >Mesocricetus_auratus	specific	427072	100	174	8.44784E-37	132.743	pfam02946	GTF2I	-	cl08383
Q#70 - >Mesocricetus_auratus	superfamily	427072	322	396	1.64941E-18	80.3559	cl08383	GTF2I superfamily	-	-
Q#70 - >Mesocricetus_auratus	superfamily	405048	535	618	0.00000426025	49.151	cl16778	DUF4371 superfamily	N	-
Q#70 - >Mesocricetus_auratus	superfamily	436652	419	478	0.000112529	41.0974	cl39976	zf-C2H2_12 superfamily	-	-
Q#71 - >Puma_yagouaroundi	specific	427072	107	181	1.28189E-42	149.307	pfam02946	GTF2I	-	cl08383
Q#71 - >Puma_yagouaroundi	superfamily	427072	331	405	2.07449E-19	83.0523	cl08383	GTF2I superfamily	-	-
Q#71 - >Puma_yagouaroundi	superfamily	405048	546	623	0.000151625	44.1434	cl16778	DUF4371 superfamily	N	-
Q#71 - >Puma_yagouaroundi	superfamily	436652	428	490	0.000342011	39.5566	cl39976	zf-C2H2_12 superfamily	-	-
Q#72 - >Oryx_dammah	specific	427072	109	183	1.43407E-40	143.529	pfam02946	GTF2I	-	cl08383
Q#72 - >Oryx_dammah	superfamily	427072	333	407	2.11986E-19	83.0523	cl08383	GTF2I superfamily	-	-
Q#72 - >Oryx_dammah	superfamily	405048	548	625	0.00000575553	48.7658	cl16778	DUF4371 superfamily	N	-
Q#72 - >Oryx_dammah	superfamily	436652	430	492	0.00001799	43.0234	cl39976	zf-C2H2_12 superfamily	-	-
Q#73 - >Canis_lupus_familiaris	specific	427072	107	181	9.31812E-42	146.995	pfam02946	GTF2I	-	cl08383
Q#73 - >Canis_lupus_familiaris	superfamily	427072	331	405	2.80559E-19	82.6671	cl08383	GTF2I superfamily	-	-
Q#73 - >Canis_lupus_familiaris	superfamily	405048	482	623	0.00000409117	49.151	cl16778	DUF4371 superfamily	N	-
Q#73 - >Canis_lupus_familiaris	superfamily	436652	428	490	0.000283738	39.9418	cl39976	zf-C2H2_12 superfamily	-	-
Q#74 - >Peromyscus_leucopus	specific	427072	105	179	1.9362E-38	137.365	pfam02946	GTF2I	-	cl08383
Q#74 - >Peromyscus_leucopus	superfamily	427072	341	415	1.04598E-18	81.1263	cl08383	GTF2I superfamily	-	-
Q#74 - >Peromyscus_leucopus	superfamily	405048	554	631	0.0000108068	47.6102	cl16778	DUF4371 superfamily	N	-
Q#74 - >Peromyscus_leucopus	superfamily	436652	438	495	0.000195508	40.327	cl39976	zf-C2H2_12 superfamily	-	-
Q#75 - >Onychomys_torridus	specific	427072	131	205	1.20937E-37	135.054	pfam02946	GTF2I	-	cl08383
Q#75 - >Onychomys_torridus	superfamily	427072	355	429	2.60157E-18	79.9707	cl08383	GTF2I superfamily	-	-
Q#75 - >Onychomys_torridus	superfamily	405048	516	651	0.00000172751	50.3066	cl16778	DUF4371 superfamily	N	-
Q#75 - >Onychomys_torridus	superfamily	436652	452	511	0.00266304	37.2454	cl39976	zf-C2H2_12 superfamily	-	-
Q#76 - >Halichoerus_grypus	specific	427072	106	180	2.10221E-42	148.536	pfam02946	GTF2I	-	cl08383
Q#76 - >Halichoerus_grypus	superfamily	427072	330	404	3.21195E-19	82.6671	cl08383	GTF2I superfamily	-	-
Q#76 - >Halichoerus_grypus	superfamily	405048	481	622	0.000000165072	53.3882	cl16778	DUF4371 superfamily	N	-
Q#76 - >Halichoerus_grypus	superfamily	436652	427	489	0.000237468	39.9418	cl39976	zf-C2H2_12 superfamily	-	-
Q#77 - >Mirounga_leonina	specific	427072	106	180	2.022E-42	148.536	pfam02946	GTF2I	-	cl08383
Q#77 - >Mirounga_leonina	superfamily	427072	330	404	3.08923E-19	82.6671	cl08383	GTF2I superfamily	-	-
Q#77 - >Mirounga_leonina	superfamily	405048	481	622	0.000000403621	52.2326	cl16778	DUF4371 superfamily	N	-
Q#77 - >Mirounga_leonina	superfamily	436652	427	489	0.000200926	40.327	cl39976	zf-C2H2_12 superfamily	-	-
Q#78 - >Tursiops_truncatus	specific	427072	107	181	1.09927E-41	146.61	pfam02946	GTF2I	-	cl08383
Q#78 - >Tursiops_truncatus	superfamily	427072	331	405	2.57015E-19	82.6671	cl08383	GTF2I superfamily	-	-
Q#78 - >Tursiops_truncatus	superfamily	405048	482	623	0.00000398025	49.151	cl16778	DUF4371 superfamily	N	-
Q#78 - >Tursiops_truncatus	superfamily	436652	428	490	0.000120662	40.7122	cl39976	zf-C2H2_12 superfamily	-	-
Q#79 - >Lontra_canadensis	specific	427072	107	181	6.09755E-41	144.299	pfam02946	GTF2I	-	cl08383
Q#79 - >Lontra_canadensis	superfamily	427072	331	405	1.39459E-19	83.4375	cl08383	GTF2I superfamily	-	-
Q#79 - >Lontra_canadensis	superfamily	405048	482	625	0.0000226736	46.8398	cl16778	DUF4371 superfamily	N	-
Q#79 - >Lontra_canadensis	superfamily	436652	428	490	0.000250237	39.9418	cl39976	zf-C2H2_12 superfamily	-	-
Q#80 - >Phocoena_sinus	specific	427072	107	181	1.2115E-41	146.61	pfam02946	GTF2I	-	cl08383
Q#80 - >Phocoena_sinus	superfamily	427072	331	405	2.64635E-19	82.6671	cl08383	GTF2I superfamily	-	-
Q#80 - >Phocoena_sinus	superfamily	405048	482	623	0.00000424389	49.151	cl16778	DUF4371 superfamily	N	-
Q#80 - >Phocoena_sinus	superfamily	436652	428	490	0.000117157	40.7122	cl39976	zf-C2H2_12 superfamily	-	-
Q#81 - >Phoca_vitulina	specific	427072	106	180	2.10221E-42	148.536	pfam02946	GTF2I	-	cl08383
Q#81 - >Phoca_vitulina	superfamily	427072	330	404	3.21195E-19	82.6671	cl08383	GTF2I superfamily	-	-
Q#81 - >Phoca_vitulina	superfamily	405048	481	622	0.000000165072	53.3882	cl16778	DUF4371 superfamily	N	-
Q#81 - >Phoca_vitulina	superfamily	436652	427	489	0.000237468	39.9418	cl39976	zf-C2H2_12 superfamily	-	-
Q#82 - >Mustela_erminea	specific	427072	107	181	6.84346E-41	144.299	pfam02946	GTF2I	-	cl08383
Q#82 - >Mustela_erminea	superfamily	427072	331	405	1.50596E-19	83.4375	cl08383	GTF2I superfamily	-	-
Q#82 - >Mustela_erminea	superfamily	405048	482	624	0.0000314487	46.4546	cl16778	DUF4371 superfamily	N	-
Q#82 - >Mustela_erminea	superfamily	436652	428	490	0.00023798	39.9418	cl39976	zf-C2H2_12 superfamily	-	-
Q#83 - >Capra_hircus	specific	427072	262	336	4.06645E-41	145.069	pfam02946	GTF2I	-	cl08383
Q#83 - >Capra_hircus	superfamily	427072	486	560	1.39022E-19	83.8227	cl08383	GTF2I superfamily	-	-
Q#83 - >Capra_hircus	superfamily	405048	647	778	0.00000112237	51.077	cl16778	DUF4371 superfamily	N	-
Q#83 - >Capra_hircus	superfamily	436652	583	645	0.0000209434	43.0234	cl39976	zf-C2H2_12 superfamily	-	-
Q#83 - >Capra_hircus	superfamily	223029	99	148	0.003399	41.1438	cl42984	PHA03264 superfamily	NC	-
Q#84 - >Nicrophorus_vespilloides	superfamily	405048	165	265	0.000676043	41.447	cl16778	DUF4371 superfamily	N	-
Q#85 - >Labeo_rohita	superfamily	405048	157	240	0.0000426093	45.299	cl16778	DUF4371 superfamily	N	-
Q#86 - >Gadus_morhua	superfamily	436652	16	70	0.000000384566	47.2606	cl39976	zf-C2H2_12 superfamily	-	-
Q#86 - >Gadus_morhua	superfamily	405048	118	255	0.00000128339	49.9214	cl16778	DUF4371 superfamily	N	-
Q#87 - >Erpetoichthys_calabaricus	superfamily	405048	131	255	0.00000000113178	59.1662	cl16778	DUF4371 superfamily	N	-
Q#87 - >Erpetoichthys_calabaricus	superfamily	399013	562	609	0.00306618	36.8557	cl05324	Dimer_Tnp_hAT superfamily	N	-
Q#88 - >Thamnophis_sirtalis	specific	426216	628	669	2.37005E-20	84.7915	pfam01352	KRAB	-	cl02581
Q#88 - >Thamnophis_sirtalis	specific	227381	774	975	0.00000626933	49.6942	COG5048	COG5048	N	cl34881
Q#88 - >Thamnophis_sirtalis	superfamily	405048	169	252	0.00000977972	47.9954	cl16778	DUF4371 superfamily	N	-
Q#88 - >Thamnophis_sirtalis	superfamily	436652	14	55	0.000258296	39.9418	cl39976	zf-C2H2_12 superfamily	C	-
Q#89 - >Maylandia_zebra	superfamily	436652	13	73	5.54908E-10	55.3498	cl39976	zf-C2H2_12 superfamily	-	-
Q#89 - >Maylandia_zebra	superfamily	405048	115	250	0.00000000492899	57.2402	cl16778	DUF4371 superfamily	N	-
Q#90 - >Orycteropus_afer_afer	specific	427072	107	181	3.17309E-37	133.899	pfam02946	GTF2I	-	cl08383
Q#90 - >Orycteropus_afer_afer	superfamily	427072	331	405	7.68619E-22	89.9859	cl08383	GTF2I superfamily	-	-
Q#90 - >Orycteropus_afer_afer	superfamily	405048	546	623	0.000010598	47.6102	cl16778	DUF4371 superfamily	N	-
Q#90 - >Orycteropus_afer_afer	superfamily	436652	428	490	0.000022945	43.0234	cl39976	zf-C2H2_12 superfamily	-	-
Q#91 - >Lipotes_vexillifer	specific	427072	107	181	1.22334E-41	146.61	pfam02946	GTF2I	-	cl08383
Q#91 - >Lipotes_vexillifer	superfamily	427072	331	405	2.47196E-19	83.0523	cl08383	GTF2I superfamily	-	-
Q#91 - >Lipotes_vexillifer	superfamily	405048	482	623	0.00000275846	49.5362	cl16778	DUF4371 superfamily	N	-
Q#91 - >Lipotes_vexillifer	superfamily	436652	428	490	0.00011045	41.0974	cl39976	zf-C2H2_12 superfamily	-	-
Q#92 - >Chrysochloris_asiatica	specific	427072	107	181	3.17012E-40	142.373	pfam02946	GTF2I	-	cl08383
Q#92 - >Chrysochloris_asiatica	superfamily	427072	331	405	3.42041E-20	85.3635	cl08383	GTF2I superfamily	-	-
Q#92 - >Chrysochloris_asiatica	superfamily	405048	545	622	0.0000869922	44.9138	cl16778	DUF4371 superfamily	N	-
Q#92 - >Chrysochloris_asiatica	superfamily	436652	428	490	0.00146478	37.6306	cl39976	zf-C2H2_12 superfamily	-	-
Q#93 - >Elephantulus_edwardii	specific	427072	244	318	3.48294E-38	136.595	pfam02946	GTF2I	-	cl08383
Q#93 - >Elephantulus_edwardii	superfamily	427072	468	542	1.8528E-21	89.2155	cl08383	GTF2I superfamily	-	-
Q#93 - >Elephantulus_edwardii	superfamily	405048	673	750	0.0000126159	47.6102	cl16778	DUF4371 superfamily	N	-
Q#93 - >Elephantulus_edwardii	superfamily	436652	565	627	0.000154602	40.7122	cl39976	zf-C2H2_12 superfamily	-	-
Q#94 - >Rana_temporaria	superfamily	436652	16	69	0.0000209857	42.253	cl39976	zf-C2H2_12 superfamily	-	-
Q#94 - >Rana_temporaria	superfamily	405048	173	254	0.000130038	43.373	cl16778	DUF4371 superfamily	N	-
Q#95 - >Anguilla_anguilla	superfamily	436652	29	88	0.000000114464	48.8014	cl39976	zf-C2H2_12 superfamily	-	-
Q#95 - >Anguilla_anguilla	superfamily	405048	75	271	0.000000691634	50.6918	cl16778	DUF4371 superfamily	-	-
Q#96 - >Periophthalmus_magnuspinnatus	superfamily	405048	60	261	0.0000055875	47.9954	cl16778	DUF4371 superfamily	-	-
Q#96 - >Periophthalmus_magnuspinnatus	superfamily	436652	14	56	0.000395208	38.7862	cl39976	zf-C2H2_12 superfamily	C	-
Q#97 - >Geotrypetes_seraphini	superfamily	405048	8	115	0.00000255322	48.3806	cl16778	DUF4371 superfamily	N	-
Q#98 - >Xiphophorus_hellerii	superfamily	405048	31	114	0.0000000672087	53.3882	cl16778	DUF4371 superfamily	N	-
Q#98 - >Xiphophorus_hellerii	superfamily	399013	357	436	0.000000120188	49.1821	cl05324	Dimer_Tnp_hAT superfamily	-	-
Q#99 - >Thamnophis_elegans	specific	426216	628	669	2.08821E-20	84.7915	pfam01352	KRAB	-	cl02581
Q#99 - >Thamnophis_elegans	specific	227381	923	980	0.0000094856	49.309	COG5048	COG5048	C	cl34881
Q#99 - >Thamnophis_elegans	superfamily	405048	169	252	0.00000977972	47.9954	cl16778	DUF4371 superfamily	N	-
Q#99 - >Thamnophis_elegans	specific	433230	883	907	0.0000994995	40.0319	pfam13465	zf-H2C2_2	-	cl22375
Q#99 - >Thamnophis_elegans	specific	227381	867	920	0.000222268	44.6866	COG5048	COG5048	C	cl34881
Q#99 - >Thamnophis_elegans	superfamily	436652	14	55	0.000245908	39.9418	cl39976	zf-C2H2_12 superfamily	C	-
Q#101 - >Xiphophorus_couchianus	superfamily	436652	35	61	0.00009701	40.7122	cl39976	zf-C2H2_12 superfamily	NC	-
Q#101 - >Xiphophorus_couchianus	superfamily	405048	177	260	0.000143779	43.7582	cl16778	DUF4371 superfamily	N	-
Q#102 - >Chelmon_rostratus	superfamily	405048	62	256	8.01268E-10	59.5514	cl16778	DUF4371 superfamily	-	-
Q#102 - >Chelmon_rostratus	superfamily	436652	12	73	0.0000000053451	52.6534	cl39976	zf-C2H2_12 superfamily	-	-
Q#102 - >Chelmon_rostratus	superfamily	446965	265	395	0.00834019	37.7776	cl06336	Commd superfamily	C	-
Q#103 - >Bufo_bufo	superfamily	405048	33	254	1.7764E-11	64.1738	cl16778	DUF4371 superfamily	-	-
Q#104 - >Salvelinus_namaycush	superfamily	405048	33	254	0.00000000309565	57.6254	cl16778	DUF4371 superfamily	-	-
Q#105 - >Kryptolebias_marmoratus	superfamily	405048	61	257	0.00000000113029	59.1662	cl16778	DUF4371 superfamily	-	-
Q#105 - >Kryptolebias_marmoratus	superfamily	436652	15	74	0.00000000126472	54.1942	cl39976	zf-C2H2_12 superfamily	-	-
Q#106 - >Fundulus_heteroclitus	superfamily	405048	254	335	0.00000279848	48.7658	cl16778	DUF4371 superfamily	N	-
Q#106 - >Fundulus_heteroclitus	superfamily	436652	99	151	0.0000160508	42.6382	cl39976	zf-C2H2_12 superfamily	-	-
Q#107 - >Oncorhynchus_kisutch	superfamily	405048	128	211	0.0000000165219	55.3142	cl16778	DUF4371 superfamily	N	-
Q#108 - >Archocentrus_centrarchus	superfamily	405048	95	261	0.000000200689	52.2326	cl16778	DUF4371 superfamily	N	-
Q#108 - >Archocentrus_centrarchus	superfamily	399013	567	621	0.000106556	41.0929	cl05324	Dimer_Tnp_hAT superfamily	N	-
Q#108 - >Archocentrus_centrarchus	superfamily	436652	14	55	0.000155574	39.9418	cl39976	zf-C2H2_12 superfamily	C	-
Q#109 - >Sphaeramia_orbicularis	superfamily	405048	180	263	0.000395708	42.2174	cl16778	DUF4371 superfamily	N	-
Q#109 - >Sphaeramia_orbicularis	superfamily	399013	542	599	0.00735565	35.7001	cl05324	Dimer_Tnp_hAT superfamily	N	-
Q#110 - >Myripristis_murdjan	superfamily	405048	106	191	0.0000801967	44.1434	cl16778	DUF4371 superfamily	N	-
Q#111 - >Takifugu_rubripes	superfamily	405048	64	291	0.00000000350976	57.6254	cl16778	DUF4371 superfamily	-	-
Q#112 - >Salmo_trutta	superfamily	405048	18	204	0.00000000165135	58.0106	cl16778	DUF4371 superfamily	-	-
Q#113 - >Cottoperca_gobio	superfamily	399013	399	452	0.00159404	37.2409	cl05324	Dimer_Tnp_hAT superfamily	N	-
Q#114 - >Labrus_bergylta	superfamily	405048	157	240	0.0000736176	44.5286	cl16778	DUF4371 superfamily	N	-
Q#114 - >Labrus_bergylta	superfamily	436652	5	40	0.00610783	35.3194	cl39976	zf-C2H2_12 superfamily	NC	-
Q#115 - >Erpetoichthys_calabaricus	superfamily	405048	74	267	3.90374E-10	60.3218	cl16778	DUF4371 superfamily	-	-
Q#116 - >Podarcis_muralis	superfamily	436652	237	299	0.0000000938011	49.5718	cl39976	zf-C2H2_12 superfamily	-	-
Q#116 - >Podarcis_muralis	superfamily	405048	312	484	0.0000188289	46.8398	cl16778	DUF4371 superfamily	N	-
Q#116 - >Podarcis_muralis	superfamily	445849	1	29	0.000057234	42.4863	cl02605	SCAN superfamily	N	-
Q#116 - >Podarcis_muralis	superfamily	445843	108	146	0.000245834	39.0698	cl02581	KRAB_A-box superfamily	-	-
Q#116 - >Podarcis_muralis	superfamily	399013	749	806	0.00257027	37.6261	cl05324	Dimer_Tnp_hAT superfamily	N	-
Q#118 - >Parambassis_ranga	superfamily	405048	99	180	0.00937634	37.595	cl16778	DUF4371 superfamily	N	-
Q#119 - >Paralichthys_olivaceus	superfamily	436652	17	59	0.000000300894	46.8754	cl39976	zf-C2H2_12 superfamily	C	-
Q#119 - >Paralichthys_olivaceus	superfamily	405048	175	258	0.000293363	41.8322	cl16778	DUF4371 superfamily	N	-
Q#120 - >Hippocampus_comes	superfamily	436652	21	80	0.0000000027717	53.4238	cl39976	zf-C2H2_12 superfamily	-	-
Q#120 - >Hippocampus_comes	superfamily	405048	175	260	0.000000279335	51.8474	cl16778	DUF4371 superfamily	N	-
Q#123 - >Cyprinus_carpio	superfamily	405048	153	267	0.00000327307	48.3806	cl16778	DUF4371 superfamily	N	-
Q#123 - >Cyprinus_carpio	superfamily	436652	20	62	0.000198062	39.5566	cl39976	zf-C2H2_12 superfamily	C	-
Q#124 - >Lates_calcarifer	superfamily	405048	147	230	0.000866292	40.6766	cl16778	DUF4371 superfamily	N	-
Q#127 - >malaclemys_terrapin_terrapin	superfamily	405048	19	102	0.000000606357	50.3066	cl16778	DUF4371 superfamily	N	-
Q#128 - >Trachemys_scripta_elegans	superfamily	405048	35	256	0.000000021094	55.3142	cl16778	DUF4371 superfamily	-	-
Q#129 - >Xenopus_tropicalis	superfamily	436652	14	76	0.0000000251332	49.1866	cl39976	zf-C2H2_12 superfamily	-	-
Q#130 - >Etheostoma_spectabile	superfamily	436652	14	76	0.00000000228116	53.4238	cl39976	zf-C2H2_12 superfamily	-	-
Q#130 - >Etheostoma_spectabile	superfamily	405048	173	254	0.0000118632	46.8398	cl16778	DUF4371 superfamily	N	-
Q#131 - >Scleropages_formosus	superfamily	436652	25	87	0.0000000411232	49.957	cl39976	zf-C2H2_12 superfamily	-	-
Q#131 - >Scleropages_formosus	superfamily	405048	184	267	0.00000132053	49.9214	cl16778	DUF4371 superfamily	N	-
Q#132 - >Thalassophryne_amazonica	superfamily	436652	16	72	0.00000492213	44.179	cl39976	zf-C2H2_12 superfamily	-	-
Q#132 - >Thalassophryne_amazonica	superfamily	405048	173	256	0.000414221	42.2174	cl16778	DUF4371 superfamily	N	-
Q#133 - >Syngnathus_acus	superfamily	436652	14	76	0.0000000505667	49.957	cl39976	zf-C2H2_12 superfamily	-	-
Q#133 - >Syngnathus_acus	superfamily	405048	173	256	0.000000200809	52.2326	cl16778	DUF4371 superfamily	N	-
Q#134 - >Scophthalmus_maximus	superfamily	436652	14	75	1.0135E-10	57.2758	cl39976	zf-C2H2_12 superfamily	-	-
Q#134 - >Scophthalmus_maximus	superfamily	405048	95	255	0.00000122574	49.9214	cl16778	DUF4371 superfamily	N	-
